# Genome-wide CRISPR screens identify DNA repair and R-loop suppression as regulators of the cellular sensitivity to environmentally relevant Bisphenol A exposure

**DOI:** 10.64898/2026.04.13.718249

**Authors:** Anastasia Hale, Alexandra Nusawardhana, Joshua Straka, Claudia M. Nicolae, George-Lucian Moldovan

## Abstract

Bisphenol A (BPA) is a prevalent chemical used in the production of plastics. While adverse effects on the reproductive system have been documented, more recent studies also associated BPA exposure with carcinogenesis as well as genomic instability. However, these studies were generally performed using BPA concentrations much higher than those observed in the serum or urine of the general population, making their relevance unclear. To address this, we report here an unbiased genetic study to identify mechanisms responding to environmentally relevant BPA exposure. We performed genome-wide CRISPR knockout screens in HeLa and RPE1 cells upon continuous exposure to 0.5uM BPA, a concentration similar to the mean BPA concentration found in the urine of plastics manufacturing workers, for 19 days. We found genome stability genes among the top common hits between the two cell lines, suggesting that BPA causes DNA damage at this environmentally relevant exposure dose. We validated the DNA repair gene RAD51C and the RNA helicase DDX21 as genes required for BPA resistance. Moreover, we show that BPA exposure increases the formation of R-loops which are resolved by DDX21. Our study suggests that BPA exposure at environmentally relevant doses can cause DNA damage, highlighting the relevance of BPA for carcinogenesis.
