## Supplementary Table S3 for "Genome-wide CRISPR screens identify DNA repair and R-loop suppression as regulators of the cellular sensitivity to environmentally relevant Bisphenol A exposure"

### Sheet: Sheet1
Supplementary Table S3: Common Hits with neg score <0.01
	gene symbol	gene name
	ABCE1	ATP binding cassette subfamily E member 1(ABCE1)
	ACTB	actin beta(ACTB)
	ARCN1	archain 1(ARCN1)
	ATG9A	autophagy related 9A(ATG9A)
	ATP6V1C1	ATPase H+ transporting V1 subunit C1(ATP6V1C1)
	BAP1	BRCA1 associated deubiquitinase 1(BAP1)
	BCL2L1	BCL2 like 1(BCL2L1)
	BUD31	BUD31 homolog(BUD31)
	C7	complement C7(C7)
	CDC40	cell division cycle 40(CDC40)
	CDCA8	cell division cycle associated 8(CDCA8)
	CFAP74	cilia and flagella associated protein 74(CFAP74)
	CHMP2B	charged multivesicular body protein 2B(CHMP2B)
	CHMP7	charged multivesicular body protein 7(CHMP7)
	CIT	citron rho-interacting serine/threonine kinase(CIT)
	COASY	Coenzyme A synthase(COASY)
	COG2	component of oligomeric golgi complex 2(COG2)
	CPSF2	cleavage and polyadenylation specific factor 2(CPSF2)
	CSNK1A1	casein kinase 1 alpha 1(CSNK1A1)
	CYP4Z1	cytochrome P450 family 4 subfamily Z member 1(CYP4Z1)
	DDX21	DExD-box helicase 21(DDX21)
	DHX35	DEAH-box helicase 35(DHX35)
	DYNC1I2	dynein cytoplasmic 1 intermediate chain 2(DYNC1I2)
	EIF2S1	eukaryotic translation initiation factor 2 subunit alpha(EIF2S1)
	ETS2	ETS proto-oncogene 2, transcription factor(ETS2)
	FBXO42	F-box protein 42(FBXO42)
	FNDC3A	fibronectin type III domain containing 3A(FNDC3A)
	GFM2	GTP dependent ribosome recycling factor mitochondrial 2(GFM2)
	GFPT1	glutamine--fructose-6-phosphate transaminase 1(GFPT1)
	HMGCS1	3-hydroxy-3-methylglutaryl-CoA synthase 1(HMGCS1)
	HNRNPR	heterogeneous nuclear ribonucleoprotein R(HNRNPR)
	HOXC11	homeobox C11(HOXC11)
	IL16	interleukin 16(IL16)
	IPO13	importin 13(IPO13)
	KCNA1	potassium voltage-gated channel subfamily A member 1(KCNA1)
	KLHL9	kelch like family member 9(KLHL9)
	MAT2A	methionine adenosyltransferase 2A(MAT2A)
	MCF2L	MCF.2 cell line derived transforming sequence like(MCF2L)
	MCL1	MCL1 apoptosis regulator, BCL2 family member(MCL1)
	MMS19	MMS19 homolog, cytosolic iron-sulfur assembly component(MMS19)
	NCL	nucleolin(NCL)
	NDUFA11	NADH:ubiquinone oxidoreductase subunit A11(NDUFA11)
	NDUFS8	NADH:ubiquinone oxidoreductase core subunit S8(NDUFS8)
	NUDCD3	NudC domain containing 3(NUDCD3)
	ORC6	origin recognition complex subunit 6(ORC6)
	PGP	phosphoglycolate phosphatase(PGP)
	PIGX	phosphatidylinositol glycan anchor biosynthesis class X(PIGX)
	RAD51C	RAD51 paralog C(RAD51C)
	RBM39	RNA binding motif protein 39(RBM39)
	RIC1	RIC1 homolog, RAB6A GEF complex partner 1(RIC1)
	SDHB	succinate dehydrogenase complex iron sulfur subunit B(SDHB)
	SMG6	SMG6 nonsense mediated mRNA decay factor(SMG6)
	THOC6	THO complex subunit 6(THOC6)
	TIPARP	TCDD inducible poly(ADP-ribose) polymerase(TIPARP)
	TKT	transketolase(TKT)
	UTP20	UTP20 small subunit processome component(UTP20)
	UXS1	UDP-glucuronate decarboxylase 1(UXS1)
	VCP	valosin containing protein(VCP)
	YAP1	Yes1 associated transcriptional regulator(YAP1)
	C11orf88	HOATZ (Hoatzin)
	SUV420H1	KMT5B (lysine methyltransferase 5B)
	WDR92	Dynein Axonemal Assembly Factor 10
	YAE1D1	YAE1 maturation factor of ABCE1
	FAM86C1	Family With Sequence Similarity 86 Member C1
